# Metabolic Dysfunction Underlying Fatigue in Multiple Sclerosis: Elevated Lactate and Impaired Post-Exercise Creatine Response in the Anterior Cingulate Cortex

**DOI:** 10.1101/2025.11.06.686949

**Authors:** Gemma Brownbill, Jeanne Dekerle, Mara Cercignani, Itamar Ronen, James Stone

## Abstract

**Background:** Multiple Sclerosis (MS) is characterised by altered brain metabolism and increased chronic perceived fatigue. However, the relationship between brain metabolites, fatigue, and physical task effects in MS remains unclear. This study investigated brain metabolite concentrations (glutamate + glutamine (Glx), lactate, and total creatine (tCr)) in the anterior cingulate cortex (ACC), a region involved in interoceptive processing, before and after a physical task.

**Methods:** Twenty-two people with MS (pwMS) and 22 controls underwent Magnetic Resonance Spectroscopy before and after fatiguing wrist extension tasks. Linear mixed models analysed group differences and exercise-induced metabolite changes.

**Results:** PwMS showed higher ACC lactate concentrations than controls at rest and post-exercise (*F* = 7.08, *p* = 0.011, 95% CI[0.033, 0.228]). No significant Glx differences were observed. A significant group × exercise interaction for tCr occurred (*F* = 4.63, *p* = 0.037, 95% CI[0.027, 0.581]), with tCr decreasing post-exercise in controls (*t* = 3.09, *p* = 0.02) but remaining stable in pwMS. Changes in lactate correlated moderately with perceived effort in pwMS (*r* = 0.51, *p* = 0.04).

**Conclusions:** This study provides novel evidence of metabolic differences in pwMS, characterised by elevated lactate and stable post-exercise tCr, suggesting altered energy metabolism potentially linked to mitochondrial dysfunction.
