## Supplemental Table 2 for "Metabolic Dysfunction Underlying Fatigue in Multiple Sclerosis: Elevated Lactate and Impaired Post-Exercise Creatine Response in the Anterior Cingulate Cortex"

			Primary metabolites						Secondary metabolites
Subject	PRE/POST	Group	Lac	Lac %SD	Cr+PCr	Cr+PCr %SD	Glu+Gln	Glu+Gln %SD	PCr	PCr %SD	Cr	Cr %SD	Gln	Gln %SD	Glu	Glu %SD	GSH	GSH %SD	Tau	Tau %SD	NAA+NAAG	NAA+NAAG %SD	Ins+Gly	Ins+Gly %SD	PCho+GPC	PCho+GPC %SD
sub-02	PRE	CG	1.2410	13.0000	9.5970	1.0000	14.8800	2.0000	3.8820	6.0000	5.7150	4.0000	2.0960	11.0000	12.7850	2.0000	1.7170	9.0000	2.5780	8.0000	13.5160	1.0000	8.6480	2.0000	2.6180	2.0000
sub-02	POST	CG	0.9780	16.0000	8.7680	1.0000	14.0710	2.0000	3.9570	6.0000	4.8110	5.0000	2.2490	10.0000	11.8220	2.0000	1.6140	8.0000	1.9340	11.0000	12.8290	1.0000	8.2780	2.0000	2.4730	2.0000
sub-07	PRE	CG	0.8090	17.0000	9.0420	1.0000	13.5230	2.0000	3.2330	7.0000	5.8100	4.0000	2.7190	8.0000	10.8040	3.0000	1.3800	9.0000	1.8170	9.0000	12.2400	1.0000	8.7420	2.0000	2.5910	2.0000
sub-07	POST	CG	0.8090	13.0000	9.0500	1.0000	13.3500	2.0000	4.1230	5.0000	4.9270	5.0000	2.9480	7.0000	10.4010	3.0000	1.5260	8.0000	1.3310	12.0000	12.1360	1.0000	9.0570	2.0000	2.7800	2.0000
sub-08	PRE	CG	0.7220	16.0000	9.4090	1.0000	13.8220	2.0000	4.5780	5.0000	4.8310	4.0000	2.3880	8.0000	11.4340	2.0000	1.4480	8.0000	1.6960	9.0000	12.1440	1.0000	8.1390	2.0000	2.3520	2.0000
sub-08	POST	CG	0.7210	17.0000	9.1110	1.0000	13.7280	2.0000	4.1660	5.0000	4.9450	5.0000	2.4780	8.0000	11.2500	2.0000	1.3390	8.0000	1.6800	10.0000	12.1870	1.0000	7.8370	2.0000	2.2760	2.0000
sub-09	PRE	CG	0.4630	25.0000	9.1920	1.0000	12.3030	2.0000	4.4930	5.0000	4.7000	4.0000	1.4350	13.0000	10.8680	2.0000	1.2460	8.0000	1.7430	9.0000	11.7750	1.0000	7.7330	2.0000	2.2040	2.0000
sub-09	POST	CG	0.5530	22.0000	9.4300	1.0000	12.9000	2.0000	4.7110	5.0000	4.7190	4.0000	1.6140	12.0000	11.2860	2.0000	1.2960	8.0000	2.0690	8.0000	12.0100	1.0000	7.8580	2.0000	2.3200	2.0000
sub-11	PRE	CG	0.7580	18.0000	10.0910	1.0000	12.6990	2.0000	4.8450	5.0000	5.2460	4.0000	2.1000	10.0000	10.6000	2.0000	1.3420	9.0000	1.6950	10.0000	11.7510	1.0000	8.9310	1.0000	2.6340	2.0000
sub-11	POST	CG	0.5550	26.0000	9.7650	1.0000	12.1410	2.0000	5.1290	4.0000	4.6360	5.0000	1.9640	11.0000	10.1770	3.0000	1.1370	10.0000	1.7620	10.0000	11.5680	1.0000	8.4790	1.0000	2.4700	2.0000
sub-12	PRE	CG	0.6200	20.0000	9.2320	1.0000	14.5360	2.0000	4.8530	4.0000	4.3790	5.0000	2.5710	8.0000	11.9650	2.0000	1.6830	7.0000	2.2790	7.0000	12.3470	1.0000	8.2460	2.0000	2.3400	2.0000
sub-12	POST	CG	0.6790	20.0000	8.5110	1.0000	12.5100	2.0000	3.9790	5.0000	4.5320	5.0000	2.1560	10.0000	10.3540	3.0000	1.7980	7.0000	2.0690	8.0000	12.4030	1.0000	7.6800	2.0000	2.1420	2.0000
sub-13	PRE	CG	0.7670	18.0000	8.2920	1.0000	13.1760	2.0000	4.1640	5.0000	4.1280	5.0000	2.6090	8.0000	10.5670	3.0000	1.5740	8.0000	2.1110	8.0000	10.6480	1.0000	7.5110	2.0000	1.9780	2.0000
sub-13	POST	CG	0.6690	20.0000	7.2350	1.0000	11.9070	2.0000	3.4310	6.0000	3.8050	6.0000	2.1100	10.0000	9.7970	3.0000	1.3570	9.0000	1.8290	9.0000	10.6210	1.0000	5.9980	2.0000	1.5850	3.0000
sub-16	PRE	CG	0.5580	18.0000	8.7030	1.0000	12.8890	2.0000	4.1760	5.0000	4.5270	4.0000	2.1670	9.0000	10.7220	2.0000	1.2830	9.0000	1.7190	10.0000	11.7680	1.0000	7.5130	2.0000	2.2310	2.0000
sub-16	POST	CG	0.5250	21.0000	9.0410	1.0000	13.0720	2.0000	4.2560	5.0000	4.7850	5.0000	2.6410	8.0000	10.4310	2.0000	1.4790	8.0000	1.7200	10.0000	11.9350	1.0000	8.0160	2.0000	2.3890	2.0000
sub-18	PRE	CG	0.9820	13.0000	9.6780	1.0000	13.4380	2.0000	4.5380	5.0000	5.1410	4.0000	2.7310	7.0000	10.7060	2.0000	1.4980	8.0000	1.8660	9.0000	12.6400	1.0000	7.1820	2.0000	2.1120	2.0000
sub-18	POST	CG	0.6590	19.0000	8.6700	1.0000	12.3480	2.0000	4.1120	5.0000	4.5580	5.0000	2.2230	9.0000	10.1250	2.0000	1.3840	8.0000	1.8350	10.0000	11.3580	1.0000	6.5290	2.0000	2.0080	2.0000
sub-19	PRE	CG	0.8330	13.0000	9.0730	1.0000	13.3530	2.0000	4.0890	5.0000	4.9850	5.0000	3.0700	7.0000	10.2830	3.0000	1.4150	9.0000	1.3170	15.0000	11.9240	1.0000	7.0810	2.0000	2.0960	2.0000
sub-19	POST	CG	1.1620	13.0000	9.1730	1.0000	14.1240	2.0000	4.1020	6.0000	5.0710	5.0000	3.3830	7.0000	10.7410	3.0000	1.6460	8.0000	1.5760	14.0000	11.8670	1.0000	7.1750	2.0000	2.0540	2.0000
sub-22	PRE	CG	1.0760	16.0000	10.1140	1.0000	13.9540	2.0000	5.0820	5.0000	5.0320	5.0000	2.8000	9.0000	11.1540	3.0000	1.3860	10.0000	2.2610	9.0000	11.8770	1.0000	8.6270	2.0000	2.3710	2.0000
sub-22	POST	CG	0.9770	21.0000	10.0220	1.0000	13.9290	3.0000	4.9730	6.0000	5.0490	6.0000	2.7110	11.0000	11.2180	3.0000	1.5640	11.0000	2.9950	8.0000	11.6050	1.0000	9.2020	2.0000	2.6160	3.0000
sub-26	PRE	CG	0.7860	18.0000	9.9030	1.0000	12.8400	2.0000	4.1980	5.0000	5.7050	4.0000	1.8100	11.0000	11.0310	2.0000	1.3560	9.0000	1.4860	13.0000	11.6530	1.0000	8.1520	2.0000	2.3450	2.0000
sub-26	POST	CG	0.7640	21.0000	9.7940	1.0000	13.3930	2.0000	4.4780	5.0000	5.3160	5.0000	2.1680	10.0000	11.2250	3.0000	1.7030	7.0000	1.7310	11.0000	11.4360	1.0000	7.9090	2.0000	2.2790	2.0000
sub-31	PRE	CG	0.7610	23.0000	8.4820	1.0000	13.3340	3.0000	4.5850	5.0000	3.8970	6.0000	2.3190	11.0000	11.0160	3.0000	1.2950	12.0000	1.7540	11.0000	11.2170	1.0000	8.7300	2.0000	2.2550	2.0000
sub-31	POST	CG	0.5510	27.0000	8.2710	1.0000	12.8740	3.0000	4.6990	5.0000	3.5720	6.0000	2.1130	11.0000	10.7610	3.0000	1.3390	10.0000	1.7420	10.0000	11.5330	1.0000	8.2350	2.0000	2.2500	2.0000
sub-33	PRE	CG	0.5040	31.0000	9.6120	1.0000	13.5630	2.0000	4.5290	5.0000	5.0830	5.0000	2.4630	9.0000	11.0990	2.0000	1.2820	10.0000	2.1670	9.0000	12.5280	1.0000	7.9970	2.0000	2.0490	3.0000
sub-33	POST	CG	0.4070	44.0000	9.4080	1.0000	13.6990	2.0000	4.5060	6.0000	4.9020	5.0000	2.6600	10.0000	11.0390	2.0000	1.3530	11.0000	2.3510	9.0000	12.3090	1.0000	7.7180	2.0000	1.9780	3.0000
sub-36	PRE	CG	0.7060	16.0000	9.7940	1.0000	15.6950	2.0000	4.4610	5.0000	5.3320	4.0000	3.3610	7.0000	12.3340	2.0000	1.4880	9.0000	1.7970	11.0000	11.6130	1.0000	7.7320	2.0000	2.3180	2.0000
sub-36	POST	CG	0.3650	34.0000	9.6310	1.0000	14.6210	2.0000	4.4900	5.0000	5.1410	4.0000	2.9710	8.0000	11.6500	2.0000	1.6880	8.0000	1.8680	11.0000	11.5630	1.0000	7.8390	2.0000	2.3350	2.0000
sub-37	PRE	CG	0.757	23	9.019	1	11.991	3	4.614	5	4.406	5	2.024	12	9.967	3	0.989	14	1.676	12	11.831	1	7.818	2	2.246	2
sub-37	POST	CG	0.8080	18.0000	8.3270	1.0000	11.3530	2.0000	4.0040	5.0000	4.3230	5.0000	1.9360	11.0000	9.4180	3.0000	0.8170	14.0000	1.8150	10.0000	11.1160	1.0000	7.0030	2.0000	2.0440	2.0000
sub-38	PRE	CG	0.9150	20.0000	10.4630	1.0000	14.4150	2.0000	5.1010	5.0000	5.3620	5.0000	2.5890	10.0000	11.8260	3.0000	1.5300	10.0000	1.2740	20.0000	13.2230	1.0000	8.5510	2.0000	2.7550	2.0000
sub-38	POST	CG	0.6340	26.0000	10.6910	1.0000	15.0580	2.0000	4.6180	6.0000	6.0730	4.0000	3.0450	8.0000	12.0140	2.0000	1.5930	9.0000	1.6730	14.0000	12.8430	1.0000	9.0030	2.0000	2.7520	2.0000
sub-39	PRE	CG	0.8870	17.0000	9.0350	1.0000	13.0190	2.0000	4.1260	6.0000	4.9100	5.0000	2.6790	8.0000	10.3400	3.0000	1.5690	8.0000	2.0560	9.0000	11.5250	1.0000	7.1120	2.0000	1.9590	3.0000
sub-39	POST	CG	0.7100	24.0000	8.3560	1.0000	13.7100	2.0000	4.2710	6.0000	4.0850	6.0000	2.8970	8.0000	10.8130	2.0000	1.4740	9.0000	2.0060	10.0000	11.5770	1.0000	6.6290	2.0000	1.8280	3.0000
sub-40	PRE	CG	0.7040	18.0000	9.6960	1.0000	13.9640	2.0000	4.3910	5.0000	5.3050	4.0000	2.5640	8.0000	11.4000	2.0000	1.4850	8.0000	1.5900	11.0000	11.5350	1.0000	8.3760	2.0000	2.1550	2.0000
sub-40	POST	CG	0.6940	17.0000	9.1960	1.0000	12.9500	2.0000	4.5900	5.0000	4.6060	5.0000	2.7180	7.0000	10.2320	2.0000	1.6990	7.0000	1.9750	8.0000	11.5810	1.0000	7.8430	2.0000	2.1420	2.0000
sub-45	PRE	CG	0.7390	20.0000	9.1120	1.0000	12.9600	2.0000	3.5450	6.0000	5.5670	4.0000	2.7020	8.0000	10.2580	2.0000	1.1630	10.0000	1.8030	9.0000	11.4090	1.0000	7.7680	2.0000	2.0800	2.0000
sub-45	POST	CG	0.7560	20.0000	9.2380	1.0000	12.8830	2.0000	4.0730	6.0000	5.1650	4.0000	2.5000	9.0000	10.3820	2.0000	1.2740	10.0000	1.7980	10.0000	11.4110	1.0000	7.9320	2.0000	2.1400	2.0000
sub-46	PRE	CG	0.5040	22.0000	8.9520	1.0000	13.0770	2.0000	4.3810	5.0000	4.5700	5.0000	2.6760	8.0000	10.4010	3.0000	1.6150	8.0000	1.9190	9.0000	11.9400	1.0000	7.9700	2.0000	2.2880	2.0000
sub-46	POST	CG	0.5170	22.0000	8.8890	1.0000	12.2250	2.0000	4.0550	6.0000	4.8340	5.0000	2.3530	9.0000	9.8720	3.0000	1.3310	10.0000	1.6320	11.0000	11.8970	1.0000	8.0500	2.0000	2.2730	2.0000
sub-48	PRE	CG	0.7090	18.0000	9.5850	1.0000	13.5540	2.0000	4.8040	4.0000	4.7810	4.0000	2.8560	6.0000	10.6980	2.0000	1.2320	8.0000	2.2890	6.0000	11.1410	1.0000	8.6480	1.0000	2.3380	2.0000
sub-48	POST	CG	0.8040	17.0000	9.1040	1.0000	13.2610	2.0000	4.3990	5.0000	4.7050	5.0000	2.8330	7.0000	10.4280	2.0000	1.4090	8.0000	2.8890	7.0000	10.9450	1.0000	8.3660	2.0000	2.3640	2.0000
sub-03	PRE	MS	0.8510	17.0000	8.9550	1.0000	13.8490	2.0000	4.0270	6.0000	4.9290	5.0000	2.6910	8.0000	11.1580	3.0000	1.8200	8.0000	1.8040	10.0000	11.0940	1.0000	6.6980	2.0000	2.2830	2.0000
sub-03	POST	MS	0.8330	18.0000	9.3510	1.0000	14.8400	2.0000	3.6000	7.0000	5.7510	5.0000	2.8480	8.0000	11.9920	2.0000	2.0290	7.0000	1.1920	18.0000	11.0840	1.0000	7.4840	2.0000	2.3730	2.0000
sub-05	PRE	MS	0.8060	20.0000	9.6190	1.0000	11.4400	2.0000	4.3930	6.0000	5.2260	5.0000	1.4820	15.0000	9.9580	2.0000	1.2660	10.0000	1.2160	18.0000	11.9180	1.0000	8.2970	2.0000	2.1230	2.0000
sub-05	POST	MS	0.3820	43.0000	9.1120	1.0000	11.3800	3.0000	4.2240	6.0000	4.8870	5.0000	1.7510	13.0000	9.6300	3.0000	1.4120	10.0000	1.2020	18.0000	11.4570	1.0000	7.7320	2.0000	2.1640	3.0000
sub-06	PRE	MS	0.6380	21.0000	9.2370	1.0000	11.5250	3.0000	4.2950	6.0000	4.9410	5.0000	2.2170	11.0000	9.3080	3.0000	1.5200	9.0000	1.4180	15.0000	10.3950	1.0000	7.8320	2.0000	2.4040	2.0000
sub-06	POST	MS	0.8060	20.0000	9.7090	1.0000	12.1250	3.0000	4.5000	6.0000	5.2090	5.0000	1.9700	12.0000	10.1550	3.0000	1.4680	10.0000	1.6170	13.0000	11.2590	1.0000	8.1820	2.0000	2.5600	2.0000
sub-10	PRE	MS	2.8570	9.0000	10.0610	2.0000	16.1510	3.0000	5.6840	5.0000	4.3770	7.0000	3.3450	10.0000	12.8050	3.0000	1.5360	12.0000	1.6200	18.0000	14.1060	1.0000	9.0560	2.0000	2.4530	3.0000
sub-10	POST	MS	2.1940	14.0000	10.5970	2.0000	17.1030	3.0000	5.8320	6.0000	4.7650	8.0000	3.4820	12.0000	13.6210	4.0000	1.5330	15.0000	1.6670	21.0000	14.7660	1.0000	9.6560	3.0000	2.6730	3.0000
sub-14	PRE	MS	0.0000	999.0000	9.2610	2.0000	17.7040	3.0000	4.4380	7.0000	4.8230	6.0000	3.8880	10.0000	13.8160	3.0000	2.1130	10.0000	2.2490	12.0000	12.3950	2.0000	8.5120	2.0000	2.3740	3.0000
sub-14	POST	MS	0.0000	999.0000	8.9920	3.0000	21.2400	4.0000	3.3570	14.0000	5.6350	9.0000	5.6670	11.0000	15.5730	4.0000	2.6610	12.0000	2.6760	17.0000	12.6630	2.0000	8.1440	4.0000	2.1650	5.0000
sub-15	PRE	MS	0.6530	34.0000	9.6450	1.0000	12.3610	3.0000	5.0780	6.0000	4.5670	6.0000	1.8230	16.0000	10.5380	3.0000	1.1560	14.0000	1.6420	15.0000	10.9910	1.0000	8.4540	2.0000	2.5930	3.0000
sub-15	POST	MS	0.7870	26.0000	9.6920	1.0000	12.4500	3.0000	5.1490	5.0000	4.5430	6.0000	2.0950	12.0000	10.3550	3.0000	1.2800	11.0000	1.3010	18.0000	10.8910	1.0000	8.3630	2.0000	2.6090	2.0000
sub-17	PRE	MS	0.7960	19.0000	8.9210	1.0000	13.6740	2.0000	3.9610	6.0000	4.9600	5.0000	2.2770	9.0000	11.3970	2.0000	1.1820	10.0000	1.5210	12.0000	11.5800	1.0000	8.4170	2.0000	2.5570	2.0000
sub-17	POST	MS	0.7140	21.0000	7.3190	1.0000	11.2760	2.0000	3.6000	5.0000	3.7180	5.0000	2.1480	10.0000	9.1280	3.0000	1.4850	8.0000	1.5360	10.0000	9.6230	1.0000	6.9980	2.0000	2.1680	2.0000
sub-20	PRE	MS	0.8780	12.0000	9.2420	1.0000	12.2370	2.0000	4.4130	5.0000	4.8290	4.0000	2.3170	9.0000	9.9200	3.0000	1.1980	9.0000	1.6030	10.0000	10.9560	1.0000	7.9850	2.0000	2.7280	2.0000
sub-20	POST	MS	0.4890	25.0000	9.0200	1.0000	11.6620	2.0000	4.2990	5.0000	4.7200	4.0000	2.0300	9.0000	9.6320	2.0000	1.1040	10.0000	1.4230	11.0000	10.3110	1.0000	7.9560	2.0000	2.6380	2.0000
sub-23	PRE	MS	1.0150	15.0000	9.9220	1.0000	13.2490	2.0000	4.9470	5.0000	4.9750	5.0000	2.0500	11.0000	11.1990	2.0000	0.8910	14.0000	1.9060	10.0000	11.5670	1.0000	8.4870	2.0000	2.1270	2.0000
sub-23	POST	MS	0.8170	19.0000	10.4990	1.0000	13.6570	2.0000	5.7270	4.0000	4.7720	5.0000	2.3610	9.0000	11.2960	2.0000	1.0730	12.0000	1.7780	11.0000	11.9180	1.0000	8.5390	2.0000	2.3070	2.0000
sub-25	PRE	MS	0.8920	18.0000	9.1530	1.0000	13.8940	2.0000	4.2970	6.0000	4.8560	5.0000	2.8470	8.0000	11.0470	3.0000	1.5290	9.0000	2.1670	9.0000	11.3910	1.0000	8.7310	2.0000	2.5540	2.0000
sub-25	POST	MS	1.0670	16.0000	9.6170	1.0000	14.7670	2.0000	4.6050	6.0000	5.0120	5.0000	2.8710	9.0000	11.8960	2.0000	1.7200	8.0000	1.5920	13.0000	11.5880	1.0000	8.8020	2.0000	2.7710	2.0000
sub-27	PRE	MS	0.6460	19.0000	8.9430	1.0000	13.2320	2.0000	4.2430	5.0000	4.7000	5.0000	1.9960	11.0000	11.2360	3.0000	1.2540	10.0000	2.0290	9.0000	11.4200	1.0000	8.4420	2.0000	2.5040	2.0000
sub-27	POST	MS	0.6550	16.0000	9.0900	1.0000	13.1370	2.0000	4.4210	5.0000	4.6690	4.0000	2.2740	9.0000	10.8630	2.0000	1.3250	9.0000	1.8540	9.0000	11.3380	1.0000	8.4050	1.0000	2.6910	2.0000
sub-28	PRE	MS	0.5880	22.0000	8.6630	1.0000	13.5070	2.0000	4.1920	5.0000	4.4710	5.0000	2.9020	7.0000	10.6040	2.0000	1.3210	9.0000	1.9210	9.0000	10.8250	1.0000	6.5430	2.0000	1.9050	2.0000
sub-28	POST	MS	0.5380	24.0000	8.5000	1.0000	13.6420	2.0000	3.9590	5.0000	4.5410	5.0000	2.8080	7.0000	10.8340	2.0000	1.4390	8.0000	1.8550	9.0000	11.4030	1.0000	6.0740	2.0000	1.7830	2.0000
sub-29	PRE	MS	1.1130	16.0000	9.0680	1.0000	12.8270	2.0000	4.3510	5.0000	4.7180	5.0000	1.7510	13.0000	11.0750	3.0000	1.1670	11.0000	1.9850	10.0000	11.7750	1.0000	8.3470	2.0000	2.0550	2.0000
sub-29	POST	MS	1.2150	15.0000	9.2110	1.0000	14.4370	2.0000	4.1040	6.0000	5.1080	5.0000	2.6540	10.0000	11.7840	3.0000	1.4430	10.0000	2.6380	8.0000	11.8320	1.0000	8.1080	2.0000	2.2190	2.0000
sub-30	PRE	MS	0.5260	26.0000	9.6810	1.0000	13.4290	2.0000	5.0490	5.0000	4.6320	5.0000	2.3930	9.0000	11.0350	2.0000	1.4590	8.0000	2.0400	9.0000	10.9280	1.0000	8.0250	2.0000	2.4100	2.0000
sub-30	POST	MS	0.9270	15.0000	9.6900	1.0000	13.5740	2.0000	5.0400	4.0000	4.6500	5.0000	2.5120	8.0000	11.0630	2.0000	1.4360	8.0000	1.9620	9.0000	10.6800	1.0000	8.1500	2.0000	2.4410	2.0000
sub-32	PRE	MS	1.1890	13.0000	9.8600	1.0000	13.3110	2.0000	4.7750	5.0000	5.0850	4.0000	2.6050	8.0000	10.7060	3.0000	1.2210	10.0000	1.9100	10.0000	12.5610	1.0000	7.6090	2.0000	2.3230	2.0000
sub-32	POST	MS	1.0500	15.0000	9.2590	1.0000	12.3310	2.0000	4.5050	5.0000	4.7540	5.0000	2.3370	9.0000	9.9940	2.0000	1.0410	12.0000	1.7030	12.0000	12.5720	1.0000	7.0610	2.0000	1.8760	3.0000
sub-34	PRE	MS	0.8860	16.0000	9.4170	1.0000	14.0640	2.0000	4.3650	5.0000	5.0520	5.0000	2.7120	8.0000	11.3520	3.0000	1.5840	8.0000	2.4100	8.0000	12.0800	1.0000	7.9930	2.0000	2.0670	2.0000
sub-34	POST	MS	0.5920	22.0000	9.6680	1.0000	14.1390	2.0000	4.4710	5.0000	5.1970	5.0000	2.5180	8.0000	11.6210	2.0000	1.6210	8.0000	2.5220	7.0000	12.0730	1.0000	8.0170	2.0000	2.1480	2.0000
sub-35	PRE	MS	0.9410	16.0000	8.7450	1.0000	13.6740	3.0000	4.0400	7.0000	4.7050	6.0000	2.4170	11.0000	11.2570	3.0000	1.5220	10.0000	1.6100	14.0000	11.4590	1.0000	8.0210	2.0000	2.3840	3.0000
sub-35	POST	MS	1.0140	16.0000	9.1720	1.0000	13.0260	3.0000	4.4590	6.0000	4.7130	6.0000	2.1260	14.0000	10.9000	3.0000	1.3450	12.0000	1.7300	15.0000	11.1300	1.0000	8.2780	2.0000	2.4640	3.0000
sub-41	PRE	MS	0.9340	17.0000	8.8690	1.0000	14.5430	2.0000	4.2120	5.0000	4.6570	5.0000	3.0090	8.0000	11.5340	2.0000	1.4900	9.0000	2.5300	8.0000	11.5870	1.0000	8.5660	2.0000	2.1760	2.0000
sub-41	POST	MS	0.8630	17.0000	9.0410	1.0000	13.5580	2.0000	4.5390	5.0000	4.5020	5.0000	2.3920	9.0000	11.1660	2.0000	1.3010	9.0000	2.3500	8.0000	11.2840	1.0000	8.4080	2.0000	2.1170	2.0000
sub-42	PRE	MS	0.9080	20.0000	8.6370	1.0000	13.8870	3.0000	3.9180	6.0000	4.7190	5.0000	2.5230	10.0000	11.3630	3.0000	1.8780	8.0000	2.4100	9.0000	10.2860	1.0000	8.3450	2.0000	2.3490	2.0000
sub-42	POST	MS	1.0630	19.0000	9.1110	1.0000	14.9880	3.0000	4.7920	6.0000	4.3200	6.0000	2.9780	10.0000	12.0100	3.0000	1.8090	9.0000	2.2280	11.0000	10.6650	1.0000	8.9030	2.0000	2.6930	2.0000
sub-43	PRE	MS	1.3210	14.0000	13.1250	1.0000	18.1690	2.0000	7.3340	3.0000	5.7910	4.0000	3.8840	7.0000	14.2850	2.0000	1.6760	9.0000	2.7450	8.0000	14.8060	1.0000	10.7450	2.0000	3.1440	2.0000
sub-43	POST	MS	0.8350	13.0000	7.1890	1.0000	9.8020	2.0000	3.8060	5.0000	3.3830	5.0000	2.3270	7.0000	7.4750	3.0000	0.9200	10.0000	1.1580	11.0000	7.7790	1.0000	5.9050	2.0000	1.8170	2.0000
sub-44	PRE	MS	14.7660	23.0000	104.8070	2.0000	162.6630	3.0000	43.7500	9.0000	61.0570	6.0000	31.4890	14.0000	131.1730	4.0000	16.6320	14.0000	21.6000	17.0000	139.4600	2.0000	100.9870	3.0000	25.9090	3.0000
sub-44	POST	MS	13.7990	25.0000	99.9880	2.0000	144.3580	4.0000	49.7630	7.0000	50.2250	7.0000	28.7080	16.0000	115.6510	5.0000	8.5890	28.0000	13.9750	28.0000	132.3450	2.0000	94.7450	3.0000	25.1740	4.0000
sub-47	PRE	MS	0.8310	16.0000	10.0270	1.0000	12.9270	2.0000	4.8260	5.0000	5.2010	4.0000	2.0930	10.0000	10.8340	2.0000	1.6120	7.0000	2.3050	7.0000	11.6760	1.0000	10.1950	1.0000	2.6710	2.0000
sub-47	POST	MS	0.9760	15.0000	10.0070	1.0000	13.1380	2.0000	4.8550	5.0000	5.1520	4.0000	2.3400	9.0000	10.7980	3.0000	1.5820	8.0000	1.9990	9.0000	11.7590	1.0000	10.2410	1.0000	2.7340	2.0000
